# Selective autophagy promotes bacterial immunity under warming through NBR1-dependent regulation of ABI5

**DOI:** 10.64898/2026.07.01.735842

**Authors:** Lara Anzardi Ruffino, Joaquín Suárez, Anahí Mara Yáñez Santos, Virginia Laura Lobatto, Verónica Sofía Mary, Martín Gustavo Theumer, María Clara Mesquida Nardini, Nicolás Miguel Cecchini, Hernán Ramiro Lascano, Ignacio Lescano López I

## Abstract

Elevated temperatures compromise plant immunity and increase susceptibility to bacterial pathogens through extensive reprogramming of hormone signaling pathways. Although autophagy contributes to both stress adaptation and pathogen defense, its role in hormone-dependent immune regulation under warm conditions remains unclear. Here, we investigated the contribution of NBR1 (NEIGHBOR OF BRCA1 GENE 1)-mediated selective autophagy to Arabidopsis immunity against *Pseudomonas cannabina* pv. *alisalensis* at elevated temperature. Bacterial infection under warming enhanced autophagic flux and promoted NBR1 turnover, indicating increased autophagic activity. Analysis of *atg5* and *nbr1* mutants, and NBR1-overexpressing lines, demonstrated that both core autophagy and NBR1-mediated selective autophagy contribute to bacterial immunity under warm conditions. Hormone and gene expression analyses indicated that NBR1 negatively regulates abscisic acid (ABA)-associated transcriptional responses during infection, while salicylic acid signaling was largely unaffected. Mechanistically, NBR1 physically associated with the ABA-responsive transcription factor ABI5 (ABA INSENSITIVE 5) and promoted its autophagy-dependent turnover *in planta*. ABI5 turnover was strongly reduced under warm conditions, leading to its accumulation in *nbr1* and *atg5* plants. Consistent with a functional role for ABI5 in this phenotype, genetic disruption of ABI5 largely reversed the increased susceptibility of *nbr1* mutants at elevated temperature, whereas ABI5 overexpression increased susceptibility to bacterial infection. Together, our results identify NBR1-mediated selective autophagy as a regulatory mechanism that restrains ABA-associated susceptibility through the autophagy-dependent turnover of ABI5. These findings reveal a previously unrecognized connection between selective autophagy and ABA-dependent immune regulation and identify NBR1-mediated ABI5 turnover as a temperature-dependent mechanism that prevents stronger bacterial susceptibility under warm conditions.
