## Supplemental Table for "Selective autophagy promotes bacterial immunity under warming through NBR1-dependent regulation of ABI5"

### Sheet: S1
Table S1: Primers used in this work
Name	Sequence (5’-3’)	Purpose	Target	Amplicon size (bp)	Reference (DOI)
PP2A-A3_F	TAACGTGGCCAAAATGATGC	RT-qPCR	PP2A-A3 (AT1G13320)	61	Lescano et al. 2024 (DOI: 10.1111/tpj.16907)
PP2A-A3_R	GTTCTCCACAACCGCTTGGT
NCED3_F	AAAGCCATCGGTGAGCTTCA	RT-qPCR	NCED3 (AT3G14440)	68	Tan et al. 2003 (DOI: 10.1046/j.1365-313X.2003.01786.x)
NCED3_R	GCAGCTCTGGCGTAGAATAGC
ABI5_F	ATGGCGCAAGCGAGACATAA	RT-qPCR	ABI5 (AT2G36270)	219	Ondzighi-Assoume et al 2016 (DOI: 10.1105/tpc.15.00946)
ABI5_R	AGCTGCTGCTGCTTGTTGTT
SGR1_F	TGGGCAAATAGGCTATACCG	RT-qPCR	SGR1 (AT4G22920)	95	Sakuraba et al. 2014 (DOI: 10.1093/mp/ssu045)
SGR1_R	CCACCGCTTATGTGACAATG
NYC1_F	TTGATGACCAAGGACGGGCGTTA	RT-qPCR	NYC1 (AT4G13250)	170	Ting Jia et.al., 2014
NYC1_R	GCTTTGTAAGATGATGAAAGCGCA
NBR1g_LP	AGCATCCTCGTCGTGTTTGT	Genotyping	NBR1 (AT4G24690)	816	Zhou et al. 2013 (DOI: 10.1371/journal.pgen.1003196)
NBR1g_RP	CAACCTAACTCAAGCCATCG
ABI5g_LP	CAATGGAAGTTCGGAATCATG	Genotyping	ABI5 (AT2G36270)	1203	http://signal.salk.edu/tdnaprimers.2.html
ABI5g_RP	CACTCGTTTTCTTCTTAAAGCG
LB1.3	DAC122 ATTTTGCCGATTTCGGAAC	Genotyping	Left T-DNA border	750-1000 (in combination with NBR1g_RP)
				551-851 (in combination with ABI5g_RP)

### Sheet: S2
Table S2: PCR conditions used for genotyping
Primers: NBR1g_LP + NBR1g_RP; LB1.3 + NBR1g_RP
Pegasus Taq DNA Polymerase (PB-L)
Step	Temperature	Time	Cylcles
Initial denaturation	92 °C	2 min	1
Denaturation	94 °C	15 sec	35
Annealing	60 °C	15 sec
Extension	72 °C	1.5 min
Final extension	72 °C	5 min	1
Primers: ABI5g_LP + ABI5g_RP
T-Plus DNA Polymerase (Inbio Highway)
Step	Temperature	Time	Cylcles
Initial denaturation	94 °C	2 min	1
Denaturation	94 °C	30 sec	35
Annealing	50 °C	30 sec
Extension	72 °C	1.5 min
Final extension	74 °C	4 min	1
Primers: LB1.3 + ABI5g_RP
T-Plus DNA Polymerase (Inbio Highway)
Step	Temperature	Time	Cylcles
Initial denaturation	94 °C	2 min	1
Denaturation	94 °C	30 sec	35
Annealing	55 °C	30 sec
Extension	72 °C	1 min
Final extension	74 °C	4 min	1
